# An endoribonuclease-based feedforward controller for decoupling resource-limited genetic modules in mammalian cells

**DOI:** 10.1101/867028

**Authors:** Ross D. Jones, Yili Qian, Velia Siciliano, Breanna DiAndreth, Jin Huh, Ron Weiss, Domitilla Del Vecchio

## Abstract

Synthetic biology has the potential to bring forth advanced genetic devices for applications in healthcare and biotechnology. However, accurately predicting the behavior of engineered genetic devices remains difficult due to lack of modularity, wherein a device’s output does not depend only on its intended inputs but also on its context. One contributor to lack of modularity is competition among genes for shared cellular resources, such as those required for transcription and translation, which can induce ‘coupling’ among otherwise independently-regulated genes. Here, we quantify the effects of resource sharing on engineered genetic systems in mammalian cells and develop an endoribonuclease-based incoherent feedforward loop (iFFL) to make gene expression levels robust to changes in resource availability. Our iFFL accurately controls gene expression levels in various cell lines and in the presence of significant resource sequestration by transcriptional activators. In addition to mitigating resource sharing, our iFFL also adapts gene expression to multiple log decades of DNA copy number variation, substantially improving upon previously-described miRNA-based iFFLs. Ultimately, our iFFL device will enable predictable, robust, and context-independent control of gene expression in mammalian cells.
