## Supplementary material for "An endoribonuclease-based feedforward controller for decoupling resource-limited genetic modules in mammalian cells": Jones et al Res Comp iFFL Fit Parameters.xlsx

### Sheet: Gal4 Dose Response
	Unique param(s)	k22	k22, a2	k22, k21	k22, Rt	k22	k22, a2	k22, γu	k22, γu
Param	Fit on ↓\ Simplification(s) →					ki2 << Rt	ki2 << Rt		ki2 << Rt
α_1	All Gal4-{AD}s	5.3791e+08	2.79185e+10	2.44733e+09	3.06342e+09	1.13482e+07	1.18277e+07	4.14507e+07	1.1875e+07
α_2	All Gal4-{AD}s	5.41607e+06		5.46754e+06	8.91258e+06	7.40934e+06		8.72151e+06	8.42026e+06
	Gal4-VP64		4.0976e+07				6.1535e+06
	Gal4-VP16		1.21214e+07				7.36424e+06
	Gal4-Rta		5.0551e+06				6.58924e+06
	Gal4-p65		6.75488e+06				1.26824e+07
	Gal4-VPR		8.97373e+06				1.06606e+07
R_T	All Gal4-{AD}s	2.05396e+10	6.48023e+06	8.1084e+10				1.55011e+08
	CMV				4468.41
	Gal4-VP64				7.28225e+07
	Gal4-VP16				1.46605e+07
	Gal4-Rta				1.89146e+06
	Gal4-p65				2.86953e+06
	Gal4-VPR				6.1315e+06
k_12	All Gal4-{AD}s	8.06114e+11	1.4e+10	1.49854e+13	1.05073e+06			3.48743e+08
k_21	All Gal4-{AD}s	1.28421e+07	306944		312897	151748	170772	9.03368e+06	5.60313e+06
	Gal4-VP64			1.12447e+07
	Gal4-VP16			1.55014e+07
	Gal4-Rta			3.97716e+07
	Gal4-p65			2.52752e+07
	Gal4-VPR			3.94057e+07
k_22	Gal4-VP64	7.65501e+06	3.07287e+07	1.91635e+07	3.20603e+07	5.40487e+07	1.61633e+10	3.38227e+07	2.45495e+08
	Gal4-VP16	2.80722e+06	4.09081e+06	4.61241e+06	4.68959e+06	9.74971e+06	9.27201e+06	3.59082e+07	1.52073e+08
	Gal4-Rta	1.15434e+06	950263	935484	919874	1.2925e+06	1.51889e+06	1.20245e+08	2.78794e+07
	Gal4-p65	579801	557427	613125	467740	1.74429e+06	724900	3.78508e+07	6.80977e+07
	Gal4-VPR	570448	824203	443322	753934	5.53686e+06	2.44409e+06	5.17031e+06	1.20094e+08
y_u	Gal4-VP64							0.099523	0.0652862
	Gal4-VP16							0.0498363	0.0367066
	Gal4-Rta							0.0126682	0.0359402
	Gal4-p65							0.0180084	0.0186083
	Gal4-VPR							0.0836116	0.0306102

### Sheet: hEF1a iFFL Gal4-VPR Titr
Param	Gal4-VPR	Repeat	CasE	1xU-CasE	2xU-CasE	4xU-CasE	8xU-CasE	12xU-CasE
Y_max	0 ng	R1	14325.3	62567.6	134329	275961	1.42535e+06	6.68984e+06
		R2	12199.1	65540.1	159191	279514	1.67962e+06	1.03372e+07
		R3	13255	55366.4	146089	282461	1.68374e+06	1.03318e+07
	0.37 ng	R1	15112.5	68287.9	148603	310703	1.56876e+06	7.04616e+06
		R2	13982	66807.1	154898	325056	1.70456e+06	1.11946e+07
		R3	14756.9	63716.7	164372	307770	2.09642e+06	1.1366e+07
	1.11 ng	R1	15089.5	78966.5	152086	344813	1.97594e+06	8.57701e+06
		R2	15531.4	69680.6	181087	359433	2.42534e+06	1.34322e+07
		R3	14090	73333	180158	437240	2.59108e+06	1.16758e+07
	3.33 ng	R1	16550.9	86290.3	194161	435598	2.639e+06	8.78065e+06
		R2	14972.7	85027	216268	448800	2.89817e+06	1.45639e+07
		R3	15338.6	83631.6	214117	481303	2.85503e+06	1.71139e+07
	10 ng	R1	17008.3	102610	241066	457005	3.28419e+06	1.11292e+07
		R2	16451.5	97203.9	231260	543512	3.4327e+06	1.46777e+07
		R3	16863.5	103250	270268	586253	3.09816e+06	1.49944e+07
	30 ng	R1	19887.5	117693	286025	717786	3.06569e+06	1.56609e+07
		R2	17415	127993	288008	659580	3.70349e+06	1.81488e+07
		R3	16187.5	123866	320883	701449	3.69611e+06	1.83102e+07
Z_50	0 ng	R1	1000	40168.6	107745	230638	1.03593e+06	2.45668e+06
		R2	1780.45	63182	167659	236570	1.51744e+06	7.94374e+06
		R3	5517.7	50803	188334	390168	1.74058e+06	1.04571e+07
	0.37 ng	R1	5172.33	49582.2	134432	302104	1.12657e+06	6.2364e+06
		R2	2562.87	70952.4	115770	274222	1.4994e+06	8.94308e+06
		R3	4649.3	70831.9	219926	369073	1.85727e+06	1.17441e+07
	1.11 ng	R1	1000	67557.8	111910	287584	1.54009e+06	7.54027e+06
		R2	7691.04	39106.3	171977	305022	2.36616e+06	1.13173e+07
		R3	1000	75174.2	181707	582192	2.66269e+06	1.19535e+07
	3.33 ng	R1	5758.73	71534.2	163046	353223	2.39176e+06	8.37313e+06
		R2	10443	67691.2	229378	445255	2.58481e+06	1.25541e+07
		R3	1000	116420	316941	745469	3.04658e+06	1.94854e+07
	10 ng	R1	1000	119765	254243	328908	2.87104e+06	1.30788e+07
		R2	3485.91	97465.1	224172	561817	3.70349e+06	1.3307e+07
		R3	12054.1	170961	374018	807655	3.65666e+06	1.85107e+07
	30 ng	R1	9481.25	85818.9	286142	785291	2.67152e+06	1.72955e+07
		R2	4892.87	165814	304972	714102	4.09524e+06	1.68164e+07
		R3	1000	199791	494932	955093	4.79244e+06	2.17472e+07

### Sheet: CMVi iFFL Gal4 Titr
Param	Gal4-VPR	Repeat	CasE	1xU-CasE	2xU-CasE	4xU-CasE	8xU-CasE	12xU-CasE
Y_max	0 ng	R1	23883.6	73528.3	227389	490661	3.53131e+06	1.59991e+07
		R2	21749.1	78023.9	238513	538748	3.80676e+06	1.57865e+07
		R3	15984.2	61582.6	193340	427817	2.90328e+06	1.21272e+07
	0.37 ng	R1	27101	75118.3	249101	529824	3.94659e+06	1.59232e+07
		R2	21706.9	90239.9	265474	605250	4.46924e+06	1.64504e+07
		R3	16385.6	64568.7	201323	423629	3.26607e+06	1.15385e+07
	1.11 ng	R1	23802.6	75823.6	239701	577439	4.17355e+06	1.56408e+07
		R2	20323.8	80952.8	275777	631898	4.37749e+06	1.28115e+07
		R3	16572.2	62100.2	204918	396141	2.83285e+06	9.078e+06
	3.33 ng	R1	22092.9	71504.9	234805	555198	4.16664e+06	1.23867e+07
		R2	19478.1	82106.4	262784	617131	3.85112e+06	9.93971e+06
		R3	14719.6	59168.2	176401	400807	2.45312e+06	7.01803e+06
	10 ng	R1	18998.8	85821.2	292921	581978	3.0294e+06	6.59156e+06
		R2	19549.7	103135	257141	537996	1.96806e+06	3.68567e+06
		R3	14644.6	55653.8	146764	260765	934957	1.69123e+06
	30 ng	R1	22507.2	93278.2	298540	563078	2.04509e+06	3.30932e+06
		R2	18515.6	93861.4	246695	434649	1.1684e+06	1.9892e+06
		R3	14712	56350.2	142394	228573	564165	786405
Z_50	0 ng	R1	30652.2	4220.76	22777.2	64656.6	534160	2.31111e+06
		R2	43331.1	12404.8	37187.4	91083.3	663102	2.41466e+06
		R3	1262.15	3368.74	22971.3	100539	510932	2.14152e+06
	0.37 ng	R1	83732.9	4836.3	40021.5	81111.7	602526	2.32243e+06
		R2	37266.6	21756.4	51006.9	129115	858757	2.58572e+06
		R3	1000	5490.13	24225.5	80630.4	674115	1.93375e+06
	1.11 ng	R1	41943.7	6900.94	28252.1	113717	728803	2.33308e+06
		R2	22093.7	15783.3	61042.3	129570	799455	1.94391e+06
		R3	5614.84	4613.65	34561.2	99925.1	494189	1.46874e+06
	3.33 ng	R1	28780.3	4292.46	34062.7	91505.6	756018	1.64843e+06
		R2	22405.8	17100.8	51207.2	125253	747398	1.63713e+06
		R3	1413.67	1365.93	16352	81921.5	418973	1.23464e+06
	10 ng	R1	18577.6	33445.8	109768	139889	533195	1.13318e+06
		R2	28532.8	76534.2	65760.9	170952	496342	843558
		R3	1021.81	1000	6612.52	24271.4	104842	252083
	30 ng	R1	57672.1	51782	119270	189940	599251	794711
		R2	23465.8	38919.3	90760	119560	273296	614287
		R3	1000	1000.24	3733.57	19448	38544.3	87704.6

### Sheet: CasE Poly-TX
Tuned Copy #	Param \ Ratio -->	1 : 1e3	1 : 1e2.5	1 : 1e2	1 : 1e1.5	1 : 1e1	1 : 1e0.5	1 : 1e0
CasE	Y_max	85993.1	27284.8	4427.85	1211.51	244.67	85.4334	51.4206
	Z_50	81280.1	29338.2	4299.45	1419.08	331.976	99.1357	37.7637
Output	Y_max	57712.3	22274.3	3922.07	1110.42	235.057	81.7362	50.6903
	Z_50	50.7647	72.5274	33.7531	38.4957	32.5334	29.5437	34.4049

### Sheet: iFFL Dynamics
Param	Time (hr)	miR Ctrl	miR 3'	miR 5'	CasE 3' Ctrl	2xU-CasE 3'	CasE 3'	CasE 5' Ctrl	CasE 5'	1xU-CasE 5'	2xU-CasE 5'	4xU-CasE 5'	8xU-CasE 5'
Y_max	12	4.3671	2.90976e+06	1.19747e+06	5.00866	4.51309e+06	6.59669e+08	1.21858	21895.7	128193	218300	447726	2.35866e+06
	24	4.24207	2.72711e+06	740803	4.44253	4.78906e+06	3.24271e+08	0.879911	19461.1	99257.9	160373	341202	1.56474e+06
	48	4.37256	2.4849e+06	291744	4.45355	8.09632e+06	2.25025e+08	0.651985	19130.9	56639.2	89250.7	197980	1.00165e+06
	72	4.47737	2.13752e+06	146366	3.78944	4.81738e+06	3.43908e+08	0.535822	17219.9	41713.9	83738.1	163553	799283
	96	4.37003	1.21481e+06	80371.9	3.20479	2.4043e+06	1.2826e+08	0.479331	15680.5	38097	65544.6	140464	722071
	120	3.58699	906463	48374.9	2.57888	457119	2.28787e+07	0.409263	14494.4	40754.9	65906.8	134434	541716
Z_50	12	4.3671	2.93712e+06	835061	5.00866	7.44675e+06	1.00293e+09	1.21858	2859.45	116348	223495	347773	1.69162e+06
	24	4.24207	3.17554e+06	446785	4.44253	1.03885e+07	4.98402e+08	0.879911	4918.04	84588.4	120808	259848	982740
	48	4.37256	4.30059e+06	210794	4.45355	2.77459e+07	4.98317e+08	0.651985	1000	31537	55863.1	165549	919084
	72	4.47737	5.11198e+06	109118	3.78944	2.287e+07	1.00162e+09	0.535822	1000	18767.6	91337.2	147355	805263
	96	4.37003	3.41151e+06	69590.7	3.20479	1.3997e+07	4.86417e+08	0.479331	1043.61	28983.8	96722.8	184441	933915
	120	3.58699	2.96904e+06	25351.5	2.57888	1.89778e+06	9.98618e+07	0.409263	2875.54	35536.7	94237.6	213775	776279

### Sheet: CMVi iFFLs-Cells-TAs
Param	Cell Line	Gal4-{AD}	Repeat	CasE	1xU-CasE	2xU-CasE	4xU-CasE	8xU-CasE
Y_max	HEK-293	None	R1	33999.2	80284.6	258461	520270	2.15342e+06		Notes:
			R2	21185.2	77552	219819	415139	1.84741e+06		The fitting of Z_50 in this data is unreliable because the output (CMVi:EYFP)
			R3	20181.6	75441.2	217486	396133	1.71252e+06		is much brighter than the TX Marker (hEF1a:TagBFP), and thus the part of the
			R4							TX Marker vs output curve where the output goes down to zero is often
		VP64	R1	63590.1	83516.3	257922	498878	2.5539e+06		at undetectable levels of the TX Marker. For 'CasE' samples, the fit value
			R2	60076.2	75388.3	194517	355722	1.75389e+06		of Z_50 can suddenly become very high due to the fits being on cells
			R3	25595.6	71921.7	191240	314244	1.93863e+06		gated positive for the TX Marker or the Output; the output level in the CasE
			R4							samples is near autofluorescence, so the fitting is affected.
		VP16	R1	52821.8	85644.6	279461	585294	3.16648e+06
			R2	24671	75060.6	197244	395913	2.35445e+06		1e3 was the lower limit on each parameter's value allowed during fitting.
			R3	25520.6	70865.4	208155	393632	2.45302e+06
			R4							Empty spaces are from samples in R2 that transfected poorly.
		Rta	R1	62315.3	112278	427291	910562	4.45067e+06		Fold-changes for these samples are ignored when computing the
			R2	28973.7	95408.5	268046	606779	2.87892e+06		average across repeats. R4 contains re-runs of those samples +
			R3	55649.6	94169.5	279578	548691	3.21755e+06		the corresponding Gal4-None samples for computing fold-changes
			R4
		p65	R1	33867.4	96402.3	290240	635574	2.93932e+06
			R2	27032.4	84025.4	219295	376129	1.58551e+06
			R3	27491.6	80825.6	208829	411162	1.68883e+06
			R4
		VPR	R1	30883.2	106894	352749	796324	2.51263e+06
			R2	27302.9	87521.9	210649	391305	1.12853e+06
			R3	27000.1	86748.2	220281	434204	1.59034e+06
			R4
	HEK-293FT	None	R1	20525.8	71162.5	199198	434863	3.35875e+06
			R2	19781.4	77783.7	204341	348126	2.4217e+06
			R3	17186.7	73105.1	190004	372516	2.58279e+06
			R4
		VP64	R1	36806.1	84096.4	247481	507727	3.71052e+06
			R2	28473.4	112973	206629	361480	2.35757e+06
			R3	20548.3	74811.1	202481	355904	2.69831e+06
			R4
		VP16	R1	22656.7	93050.5	271663	585188	3.9303e+06
			R2	21536.8	84761	234470	409667	2.54179e+06
			R3	15671.5	77237.4	218564	435019	2.91672e+06
			R4
		Rta	R1	27555.6	104601	294810	598904	3.63937e+06
			R2	21936.6	100819	239923	386527	1.8231e+06
			R3	19468.8	94344.6	226711	440488	2.00204e+06
			R4
		p65	R1	34583.6	91943.7	236973	389505	1.7313e+06
			R2	21752.4	85535.4	204094	313094	1.20209e+06
			R3	20358.3	80228.7	190495	324674	1.36437e+06
			R4
		VPR	R1	43660.4	102698	262763	433577	1.02301e+06
			R2	39428.2	87245.6	222188	314842	842439
			R3	22521.6	90484.1	203051	326684	930872
			R4
	HeLa	None	R1	35416.7	74012.8	213004	449506	2.50827e+06
			R2	39238.8		210776	440162	2.22726e+06
			R3	29713.9	75371.9	174035	384751	2.17479e+06
			R4	28846.7	81485.8		200982
		VP64	R1	63378.2	85743.5	198219	392422	1.96416e+06
			R2	85276.2		230800	447095	2.21037e+06
			R3	57420.3	80135.9	177772	373457	1.96476e+06
			R4		88807.4
		VP16	R1	51670.2	111741	207834	476973	2.13392e+06
			R2	58489.6		227432		2.34234e+06
			R3	48324.1	82741	184467	360351	1.88649e+06
			R4		83538.7		194342
		Rta	R1	45989.7	85306.7	175450	338407	1.43135e+06
			R2	39925.9		199489	400836	2.08004e+06
			R3	33334.3	76711.9	161787	357487	1.53717e+06
			R4		87993.7
		p65	R1	73248.6	80135.8	192237	393985	2.16208e+06
			R2	85729.1		220344	447745	2.30025e+06
			R3	84509.4	86880.9	173934	375890	1.9412e+06
			R4		104832
		VPR	R1	196254	94138.5	194774	395600	1.29618e+06
			R2			259267	461550	2.10369e+06
			R3	117632	90688.7	212359	437537	1.86257e+06
			R4	56912.6	108298
	CHO-K1	None	R1	8318.92	17161	36800.9	66068.7	522568
			R2	8612.29	19547.6	44351.1	76349.8	604829
			R3	7499.15	15014.4	30020	55856	347292
			R4
		VP64	R1	8376.83	17051.3	34795.3	55800	332274
			R2	8578.05	18601.2	40406.1	69282.7	468945
			R3	7591.31	14796.8	28863.3	48677.2	165058
			R4
		VP16	R1	8038.6	17207.5	33791.3	58385.4	412552
			R2	9660.08	20955.8	46197.5	72844	605538
			R3	7683.71	14409.1	29048.3	47530.5	146629
			R4
		Rta	R1	9560.75	18694.2	37161.5	56575.1	127241
			R2	10388.2	24657	50156.1	80346.8	171858
			R3	8353.87	16758.7	33946.3	52307.1	133045
			R4
		p65	R1	8626.48	16751.2	36233.9	55029.3	119090
			R2	8707.24	21446.6	45421.5	71403.2	143011
			R3	7374.21	14640.7	30185.6	47644.9	126077
			R4
		VPR	R1	8981.31	18020.2	37632.9	54505.2	124220
			R2	8630.82	18799.5	38276	61086.1	144158
			R3	8310	15010.1	28785.6	45557.8	122397
			R4
	Vero 2.2	None	R1	29325.4	91102.7	273319	525162	2.36965e+06
			R2	26239.8	108202	304738	523926	2.47794e+06
			R3	21149.2	108806	294457	557205	2.28956e+06
			R4				338680
		VP64	R1	65215.5	95246.4	317533	470326	2.11174e+06
			R2	48852.5	105709	275344	499041	2.06669e+06
			R3	42561.6	117420	284325	474369	2.07659e+06
			R4
		VP16	R1	54644.8	121983	306862	485024	2.04738e+06
			R2	53107.8	113932	343906		2.22852e+06
			R3	38898.2	110448	286261	474974	1.92127e+06
			R4				299017
		Rta	R1	49631.5	99918	241357	431453	1.94735e+06
			R2	38799.9	82765.5	256592	447738	2.02516e+06
			R3	29375.6	78789	223747	421363	1.65787e+06
			R4
		p65	R1	37989.8	81504	241382	407741	1.85456e+06
			R2	32375.9	91757.9	263906	421542	1.85451e+06
			R3	25900.3	78450.7	229377	388315	1.57035e+06
			R4
		VPR	R1	80772.3	94439.5	223963	402202	1.5251e+06
			R2	58160	93762.9	277908	419414	1.71691e+06
			R3	48044.2	98637.7	228924	388258	1.39527e+06
			R4
	U2OS	None	R1	28375.1	102031	265765	492926	1.78198e+06
			R2	24927.1	98739	274773	446465	1.59731e+06
			R3	24354.6	102921	261894	463500	1.70862e+06
			R4
		VP64	R1	55423.1	96075.8	263205	452309	1.80622e+06
			R2	23429.2	94873.7	267548	420491	1.47782e+06
			R3	24379.1	89572.8	260337	423694	1.62182e+06
			R4
		VP16	R1	78512.4	93329.7	260653	484909	1.67467e+06
			R2	59454.7	97017.2	263402	420904	1.42628e+06
			R3	23988.9	94265	263025	420919	1.52992e+06
			R4
		Rta	R1	36609.9	103270	294937	473882	1.51178e+06
			R2	28721.1	108929	269963	426318	1.35605e+06
			R3	28898.5	106481	253153	425342	1.33535e+06
			R4
		p65	R1	124730	112635	274688	528300	1.78751e+06
			R2	32730.9	104358	275527	445083	1.57851e+06
			R3	44819.1	108185	267432	460350	1.45516e+06
			R4
		VPR	R1	410912	105803	313101	473492	1.92834e+06
			R2	238961	102664	265859	427956	1.3761e+06
			R3	951505	102798	275356	419305	1.39204e+06
			R4
Z_50	HEK-293	None	R1	210050	1000	18161.8	69655.8	271887
			R2	1059.31	1000	4284.74	40179.3	204452
			R3	1000	1000	10039.6	31187.4	156548
			R4
		VP64	R1	627842	1000	16340.4	53891.1	313173
			R2	580818	1000	1000	18982.1	156256
			R3	1000	1000	2867.28	13994.9	197050
			R4
		VP16	R1	581958	1000	24442.9	55087.6	317635
			R2	1000	1000	1000	19043.7	195682
			R3	1000	1000	3914.87	17436.7	208122
			R4
		Rta	R1	471973	3167.09	53661	115258	416103
			R2	1000	1000	8683.72	53082.3	193728
			R3	443188	1000	14425.7	40364.6	228517
			R4
		p65	R1	1000	1000	13773.7	53345.6	202442
			R2	1025.54	1000	1483.51	11974.6	76575.2
			R3	1000	1000	2922.88	18376.8	79256.6
			R4
		VPR	R1	1000	1566.12	29704.6	90714	219890
			R2	1023.27	1000	1000	17289.9	50509.9
			R3	1000	1000	2768.1	26928.7	90266.2
			R4
	HEK-293FT	None	R1	1000	1000	1000	13238.8	366399
			R2	1000	1000	1000	4185.18	156472
			R3	1000	1000	1000	6907.09	172699
			R4
		VP64	R1	287242	1000	3225.52	18617.4	379702
			R2	1000	1000	1000	3789.95	123483
			R3	1000	1000	1000	4839.81	171927
			R4
		VP16	R1	1000	1000	3616.64	19846.5	306745
			R2	1000	1000	1000	5124.81	122408
			R3	1000	1000	1000	6615.64	163781
			R4
		Rta	R1	84741.7	1000	5975.4	24244.6	393817
			R2	1000	1000	1000	2969.98	64608.9
			R3	1022.43	1000	1000	7851.38	72997
			R4
		p65	R1	187461	1000	1071.28	5975.68	127081
			R2	1000	1000	1000	1062.02	27102.4
			R3	1000	1000	1000	1095.98	37100.1
			R4
		VPR	R1	443423	1000	5335.55	12754.6	56100.5
			R2	1000	1000	1343.23	1681.16	11900.6
			R3	1000	1000	1000	3312.35	20977
			R4
	HeLa	None	R1	181981	1000	13514.5	22620.9	114431
			R2	158652		9358.17	19851.9	54104.9
			R3	82458.4	1000	4386.55	16226.1	58588.2
			R4	69981.2	1663.22		11605.6
		VP64	R1	257029	4889.24	9093.81	9454.27	68558.6
			R2	560569		16262	18480.8	64126.2
			R3	320903	3160.8	4412.46	10557.3	42287.6
			R4		4183.97
		VP16	R1	317933	45655.9	8221.63	27529.6	79986.5
			R2	297804		10180.2		64002.2
			R3	257595	6460.99	7449.64	10655.4	42366.5
			R4		1000		6880.28
		Rta	R1	185587	2061.21	2933.15	8155.67	25307.6
			R2	108566		5633.22	11376.4	51619.6
			R3	83425.9	1000	3402.01	7968.93	24172.7
			R4		8896.23
		p65	R1	329681	3452.38	9886.41	11032.4	109017
			R2	359804		13649.7	18849.7	63890.2
			R3	456025	5395.07	2964.65	11964.5	44180.3
			R4		12740.3
		VPR	R1	1.18329e+06	11116.7	14929.9	12949.8	27214.4
			R2			18706.1	16250.8	52258.3
			R3	750042	5149.62	12186.1	16961.4	41359.5
			R4	327218	25729.7
	CHO-K1	None	R1	1000	1000	1000	1000	801733
			R2	1000	1000	1020.67	1000	846016
			R3	1000	1042.74	1040.5	1000	275647
			R4
		VP64	R1	1000	1000	1000	1000	352187
			R2	1054.14	1000	1043.94	1000	488879
			R3	1000	1039.03	1000	1000	1000.02
			R4
		VP16	R1	1000	1000	1000	1000	511556
			R2	1000	1000	1000	1000	770666
			R3	1000	1000	1000	1000	1000
			R4
		Rta	R1	1000	1027.02	1000	1000	1000.02
			R2	1041.74	1000	1000	1000	1000
			R3	1050.46	1024.62	1000	1000	1000
			R4
		p65	R1	1000	1000	1000	1000	1000
			R2	1000	1000	1000	1000	1000
			R3	1000	1000	1000	1000	1000
			R4
		VPR	R1	1032.46	1000	1000	1000	1000
			R2	1136.84	1000	1000	1000	1000
			R3	1000	1000	1024.81	1000	1000
			R4
	Vero 2.2	None	R1	223176	40636	56631.8	123436	358871
			R2	106614	66084.6	50491.8	109852	351987
			R3	89932.6	55059.9	59177	121567	347983
			R4				96207.6
		VP64	R1	666825	27419	121658	98230.5	408484
			R2	409307	59937.8	69085.9	94246.4	332916
			R3	342777	99619.9	67549.9	109859	339768
			R4
		VP16	R1	452936	142992	97589.7	107435	326863
			R2	417257	78277.7	126826		346121
			R3	302474	40202	78169.3	106005	305490
			R4				112786
		Rta	R1	358086	70276.4	35980.1	71724.5	266941
			R2	189667	1403.21	40814.2	66416.5	270979
			R3	119312	1000	34565.3	75391.8	191749
			R4
		p65	R1	226536	2638.3	38438.9	52873.3	245609
			R2	139682	26361.2	33745.3	50287.6	251975
			R3	72497.4	2816.92	33029.5	51470.9	172533
			R4
		VPR	R1	853968	55626.5	41872.5	83027.6	286035
			R2	351349	19473.9	55216	67528	290264
			R3	324245	48383.9	40558.9	69805.3	200299
			R4
	U2OS	None	R1	14847.8	1000	1000	3375.79	10851.8
			R2	1000	1000	1000	1000	8032.16
			R3	1000	1000	1000	1000	9292.82
			R4
		VP64	R1	165911	1000	1000	1000	16499.1
			R2	1000	1000	1000	1000	8917.79
			R3	1000	1000	1000	1000	9993.82
			R4
		VP16	R1	426799	1000	1000	4551.44	15932.1
			R2	341630	1000	1000	1000.15	4894.69
			R3	1000	1000	1000	1304.78	8675.21
			R4
		Rta	R1	1000	1000	1916.6	2298.59	9202.04
			R2	1000	1000	1000	1000	5556.77
			R3	1000	1000	1000	1000	5028
			R4
		p65	R1	291582	1000	1111.11	3261.95	12036.1
			R2	1000	1000	1000	1000	6809.4
			R3	1000	1000	1000	1164.93	4928.32
			R4
		VPR	R1	2.9998e+06	1000	3520.82	5190.15	25972.9
			R2	1.80863e+06	1000	1000	1001.74	5598.62
			R3	9.72379e+06	1000	1000	1000	8993.85
			R4

### Sheet: hEF1a iFFLs-Cells-TAs
Param	Cell Line	Gal4-{AD}	Repeat	CasE	1xU-CasE	2xU-CasE	4xU-CasE	8xU-CasE
Y_max	HEK-293	None	R1	14982.6	51646.7	111912	228001	809841
			R2	17566.4	51476.2	124061	247393	796480
			R3	16852.5	48802.3	121564	229523	481266
		VP64	R1	12559.4	70546.7	157401	356150	1.47275e+06
			R2	15061.7	63452	169674	330870	1.41324e+06
			R3	16059.2	49777.8	123703	270060	907745
		VP16	R1	15007	81864.6	217111	444454	1.55192e+06
			R2	17141.9	88078.3	208444	494818	1.4453e+06
			R3	15947.3	78949.4	178516	391554	954273
		Rta	R1	15970.3	116911	287569	837120	1.697e+06
			R2	18343.1	103852	323726	709477	1.56349e+06
			R3	17942.5	98235.5	304534	767986	1.13511e+06
		p65	R1	16591.3	105399	254252	604476	1.9045e+06
			R2	18611.7	98945.6	240636	535206	1.46752e+06
			R3	16609.4	81329.1	232858	553605	937861
		VPR	R1	19139.2	112565	339705	809299	2.28294e+06
			R2	15488.7	97735.8	209806	640023	1.72698e+06
			R3	14034.8	92047.3	257242	680711	1.32784e+06
	HEK-293FT	None	R1	12637.5	46682.6	83187.1	171648	1.089e+06
			R2	15822.4	40251.4	93080.3	208517	1.04442e+06
			R3	14963.9	38301.7	85584.5	181019	476630
		VP64	R1	13810.3	76268.5	183417	334000	2.24786e+06
			R2	12028.4	64972.3	148728	335227	2.11033e+06
			R3	12486	58866.9	141957	303380	977612
		VP16	R1	16093.2	96243.4	216782	410006	2.40815e+06
			R2	13872.1	92292.6	213685	457662	2.26826e+06
			R3	14923.6	80470.3	201976	418437	1.17501e+06
		Rta	R1	17095.9	105075	245301	464871	2.29053e+06
			R2	14316.8	93641.4	185165	445572	1.83697e+06
			R3	16924.2	82095.1	204115	476329	1.04374e+06
		p65	R1	14318.9	88623.2	182961	427929	2.09922e+06
			R2	16792.1	80658.8	176370	398465	2.12936e+06
			R3	16072	81966.5	172155	391334	912855
		VPR	R1	13477.2	93034.9	225965	539310	2.91434e+06
			R2	11877.6	79342.6	177544	420039	2.36784e+06
			R3	13363.3	65286.2	190795	420535	1.2095e+06
	HeLa	None	R1	16662.5	69321.8	173763	330579	1.77334e+06
			R2	17404	73534.4	152295	292008	1.51691e+06
			R3	16101.6	54196.4	134833	254923	757465
		VP64	R1	15064.7	57200.5	130188	334472	1.45011e+06
			R2	13768.4	61235.9	154848	334562	1.30365e+06
			R3	13402.2	49323.9	147652	246671	888764
		VP16	R1	18552	63748.4	149151	332842	1.47353e+06
			R2	18450.9	85059.1	193066	405730	1.73037e+06
			R3	12983	63370.7	153217	342304	917423
		Rta	R1	13053.9	44101.6	111076	180283	560648
			R2	12920.7	56080.6	135555	212947	1.14449e+06
			R3	11090.9	51752.3	99181.6	112899	297296
		p65	R1	13743	48601.6	113791	232643	900650
			R2	13102.3	66716.8	175011	347962	1.08917e+06
			R3	11923.9	48093.4	113850	253787	528674
		VPR	R1	18395	61997.6	152111	282719	736396
			R2	16296.8	76217.7	176417	401669	1.42777e+06
			R3	13653.2	54418	172079	270340	611917
	CHO-K1	None	R1	10041.2	34663.5	88471.8	209912	1.66254e+06
			R2	9019.61	28370	66828.2	181772	1.23198e+06
			R3	11126.2	25753.5	78031.2	160501	565958
		VP64	R1	10096	31067.8	96555.7	210178	1.61729e+06
			R2	8942.12	22643.1	59648.8	186212	1.39017e+06
			R3	11354.3	26655.6	67754.6	158937	561452
		VP16	R1	10567	39537.7	143419	397780	4.36206e+06
			R2	9231.74	28527.2	83203.2	255413	2.63418e+06
			R3	9540.64	37515	89583	232961	1.1016e+06
		Rta	R1	10446.4	44478	140699	414944	3.29465e+06
			R2	8716.24	31823.5	84151.2	255294	2.37362e+06
			R3	11015.3	33767.2	77862.2	221660	1.06455e+06
		p65	R1	10923.8	34636.4	105490	343861	2.62701e+06
			R2	9189.83	30541	78580.5	180633	2.23976e+06
			R3	9698.91	32026.7	92689.2	226952	795499
		VPR	R1	9904.5	34998.9	100797	208695	2.18519e+06
			R2	8630.11	29040.6	61114	216716	1.44381e+06
			R3	11095.8	28847.2	75045.9	181144	691665
	Vero 2.2	None	R1	21558.9	81682.6	187214	357309	1.76599e+06
			R2	20072.3	77127	167257	328501	1.89306e+06
			R3	26380.7	82334	196367	358960	976727
		VP64	R1	15501.1	65136	156475	302755	1.57761e+06
			R2	11503.1	62592.9	171074	353940	1.84761e+06
			R3	12164.1	54409	191195	342325	945868
		VP16	R1	15278.2	68894.2	151078	309299	1.6664e+06
			R2	12630.6	63344.2	180370	347789	2.04042e+06
			R3	12922.4	62297.7	188657	345748	985282
		Rta	R1	13248.2	67965	188231	297591	1.43086e+06
			R2	9836.87	63539.2	181762	377967	1.86966e+06
			R3	11220.6	64208.9	169553	349206	862649
		p65	R1	12248.2	57689.4	157979	285633	1.50967e+06
			R2	10028.4	51097.1	159868	293144	1.55549e+06
			R3	11640.5	54868	153410	344311	763786
		VPR	R1	11609.6	59462.9	139869	280931	1.24304e+06
			R2	9075.35	49215.9	139848	300081	1.54179e+06
			R3	11974.3	47196.4	147962	304257	840494
	U2OS	None	R1	16552.7	51357.3	149430	265096	1.48153e+06
			R2	11909.8	51478.3	119197	268515	1.27272e+06
			R3	11943.1	45104.1	123570	241156	567228
		VP64	R1	30742.7	72014.5	196252	382660	2.14981e+06
			R2	43673	90489.7	231318	476732	3.24079e+06
			R3	17415	62817.5	200346	304842	845281
		VP16	R1	37573	99589.6	177882	786203	2.46211e+06
			R2	73092.5	97645.8	397891	567788	3.57255e+06
			R3	15596.3	62575.7	144771	400816	827422
		Rta	R1	13522.8	49957.8	124531	159848	506235
			R2	12959	86926.2	156463	267982	1.14434e+06
			R3	10008.2	28007.4	62130.4	74543.6	105230
		p65	R1	135311	142892	624405	802934	3.36006e+06
			R2	344968	206616	431196	1.82015e+06	5.0336e+06
			R3	34897.9	53164.6	113086	332453	411167
		VPR	R1	34059.6	80906.2	302681	369500	2.8248e+06
			R2	142001	111086	348492	611103	1.86004e+06
			R3	13256.2	38991.4	94542.2	164892	244593
Z_50	HEK-293	None	R1	2439.58	25072.9	74948	140237	545085
			R2	7186.29	16101.6	90350.7	192059	538946
			R3	1000	15928.2	81348.7	182284	394237
		VP64	R1	2640.84	54766	152938	354714	1.14473e+06
			R2	2745.69	39569.6	135497	258357	937433
			R3	2437.98	26654.3	88185.7	228507	1.00761e+06
		VP16	R1	3506.5	65089.9	263240	356783	1.05455e+06
			R2	4561.73	61734.5	169893	446387	935962
			R3	2067.28	65182.5	141613	414219	906012
		Rta	R1	5965.23	119877	284318	1.06682e+06	1.0093e+06
			R2	4522.44	67353.6	280603	626896	1.14591e+06
			R3	1767.4	57270.4	298601	933221	979852
		p65	R1	8138.08	109546	269180	602338	1.23036e+06
			R2	4050.37	69269.7	195921	469389	1.13055e+06
			R3	2196.73	48171.7	227908	593948	912049
		VPR	R1	5984.93	100388	282289	733834	1.22491e+06
			R2	3200.67	72959.8	159085	584527	1.34537e+06
			R3	2174.26	62366.2	232574	677799	1.3172e+06
	HEK-293FT	None	R1	2838.82	30607.4	47922.6	158703	839580
			R2	3499.56	14336.8	45321.8	91906.3	576984
			R3	1302.32	15365.1	39583.8	121755	261488
		VP64	R1	2274.68	60913.5	207008	327939	2.0903e+06
			R2	1841.27	38005.8	103116	247474	1.30743e+06
			R3	1000	35543.5	101712	248889	724950
		VP16	R1	4515.25	76251.1	251390	419477	2.18617e+06
			R2	1000.16	62253.5	159054	397892	1.45061e+06
			R3	2304.5	40896.6	171579	335757	869760
		Rta	R1	4583.02	135270	360357	499513	2.54379e+06
			R2	2520.77	68724.3	132168	383610	1.25901e+06
			R3	1450.92	37420.7	179391	402221	742119
		p65	R1	3191.95	68372.7	206772	526370	1.94635e+06
			R2	5100.11	40961.4	114513	295098	1.66044e+06
			R3	2215.8	50963.4	120584	310303	571868
		VPR	R1	1669.52	63309.3	273298	650427	2.70596e+06
			R2	2477.29	62506.9	166987	329703	1.86383e+06
			R3	1129.3	42396.4	118996	327560	950614
	HeLa	None	R1	1354.36	33099.2	117461	202532	1.15522e+06
			R2	6606.17	65034	154120	244723	1.19714e+06
			R3	4418.39	26670.9	115358	251551	715212
		VP64	R1	2665.75	23540.3	68231.1	247344	1.07298e+06
			R2	2162.35	46355.7	136091	304505	1.09592e+06
			R3	3217.97	30856.7	170878	228460	1.09295e+06
		VP16	R1	1726.39	29029.8	94845.4	208529	1.05475e+06
			R2	7728.76	65409.7	154584	393273	1.5778e+06
			R3	3199.3	51577.2	113398	333370	955496
		Rta	R1	1000	13361.6	69000	110890	418169
			R2	3110.07	34873	93208.2	153628	1.07161e+06
			R3	2367.14	36333.4	82026	82269.5	301010
		p65	R1	1000	15307.2	58672.6	137830	651534
			R2	1619.43	57784.7	179128	352328	928488
			R3	1983.73	34811.7	96260.4	264365	503830
		VPR	R1	2396.44	30355.8	93970.6	217315	467201
			R2	4275.55	70831.3	164093	453411	1.33689e+06
			R3	3120.78	35635.5	225098	273979	658772
	CHO-K1	None	R1	1271.57	18157.4	72241.2	211080	2.01308e+06
			R2	1169.26	16751.4	46038.8	184146	964029
			R3	2450.41	8813	53950.7	154219	539576
		VP64	R1	1609.76	12415.8	86507	246720	1.75486e+06
			R2	1000	9479.93	39775.4	250025	1.65621e+06
			R3	2519.28	11494.2	45153.9	180687	649195
		VP16	R1	1667.38	26348.5	177092	535278	5.40537e+06
			R2	2002.77	16467.3	89872.5	325559	3.39587e+06
			R3	1001.35	24977.9	65874	292730	1.29597e+06
		Rta	R1	1000	21774.2	119876	494300	4.48536e+06
			R2	1619.94	18848.3	81869.3	301165	3.06024e+06
			R3	1982.55	17178.3	56858.4	232797	1.29772e+06
		p65	R1	1809.3	12100.7	87176	390233	2.96296e+06
			R2	1578.45	14686.4	71149.5	173435	2.46664e+06
			R3	1000	19380.5	80946.2	264654	839343
		VPR	R1	1415.4	22928.3	89481.2	209891	2.84516e+06
			R2	1647.06	15502.4	45595.5	281420	1.72501e+06
			R3	2055.41	18976.4	83663	163409	997536
	Vero 2.2	None	R1	13163.5	90133.8	245291	444953	1.89788e+06
			R2	11000.6	99155.2	204785	437633	2.05972e+06
			R3	17438.3	98960.4	222664	439492	1.02608e+06
		VP64	R1	5786.97	59097.9	175105	369478	1.7055e+06
			R2	2219.6	60178.9	159313	432374	1.51407e+06
			R3	2713.28	42555.9	250306	398130	1.05601e+06
		VP16	R1	5668.37	60532.3	152964	379276	1.77716e+06
			R2	5896.71	77170.3	230300	366792	1.61282e+06
			R3	1000	49410.5	211452	343150	1.00053e+06
		Rta	R1	4162.81	65896.1	263582	300701	1.4462e+06
			R2	2569.5	58488.9	205674	418775	1.50326e+06
			R3	1000	66309.3	192444	343363	867194
		p65	R1	3389.05	51857.7	200931	310362	1.58846e+06
			R2	3501.98	41614.9	207539	311698	1.42027e+06
			R3	2769.71	43779.6	155156	368333	773414
		VPR	R1	2735.87	45588.7	136385	287809	1.24322e+06
			R2	1098.79	39855.3	179285	304441	1.25328e+06
			R3	2491.67	30283.3	117879	278836	979657
	U2OS	None	R1	1000	22369.7	109820	216411	1.8149e+06
			R2	1354.88	31139.4	80110.7	260643	1.38316e+06
			R3	1000	21159.1	85022.1	216460	595506
		VP64	R1	10118.6	44789.8	197714	371133	2.39201e+06
			R2	38085.1	94848.3	259536	625965	4.26173e+06
			R3	3651.25	39775.7	214100	296559	956562
		VP16	R1	21032.4	84684.7	172831	1.08574e+06	1.99065e+06
			R2	87351.7	127161	614677	811332	4.42643e+06
			R3	2909.07	47480.3	144334	410486	815419
		Rta	R1	1003.25	35211.7	120505	114191	599206
			R2	2513.96	89655.3	161315	274157	1.61472e+06
			R3	1000	11686.8	41170.7	55331	68780.5
		p65	R1	170946	138620	968796	1.09683e+06	4.52752e+06
			R2	848916	365676	610368	3.6111e+06	7.6733e+06
			R3	21892.5	37705	104814	394749	426813
		VPR	R1	14740.7	70552.4	450843	399294	4.97307e+06
			R2	346528	141487	591647	932138	2.28484e+06
			R3	3087.95	16603.8	73898.8	114132	194258
