## Supplementary material for "An endoribonuclease-based feedforward controller for decoupling resource-limited genetic modules in mammalian cells": Jones et al Res Comp iFFL Plasmids.xlsx

### Sheet: Plasmid List
Plasmid ID	Resistance	Origin	Description
1_2_hEF1a_mKate	AmpR	ColE1	[S1-2] cHS4_hEF1a_mKate_Rb Glob pA
AG12259	AmpR	pUC	pMD2.G: CMV_VSV-G envelope expressing plasmid
AG12260	AmpR	pUC	psPax2: 2nd generation lentiviral packaging plasmid. Can be used with 2nd or 3rd generation lentiviral vectors and envelope expressing plasmid (Addgene#12259)
aRJ_00078	KanR	pUC	[pBD22.XcR] cHS4_hEF1a_Inert_CasE_bGH pA :: cHS4_hEF1a_CasErec_mNeonGreen_Synth pA
aRJ_00083	KanR	pUC	[pBD22.XcR] cHS4_hEF1a_1x-uORF_CasE_bGH pA :: cHS4_hEF1a_CasErec_mNeonGreen_Synth pA
aRJ_00084	KanR	pUC	[pBD22.XcR] cHS4_hEF1a_2x-uORF_CasE_bGH pA :: cHS4_hEF1a_CasErec_mNeonGreen_Synth pA
aRJ_00085	KanR	pUC	[pBD22.XcR] cHS4_hEF1a_4x-uORF_CasE_bGH pA :: cHS4_hEF1a_CasErec_mNeonGreen_Synth pA
aRJ_00086	KanR	pUC	[pBD22.XcR] cHS4_hEF1a_8x-uORF_CasE_bGH pA :: cHS4_hEF1a_CasErec_mNeonGreen_Synth pA
aRJ_00087	KanR	pUC	[pBD22.XcR] cHS4_hEF1a_12-xuORF_CasE_bGH pA :: cHS4_hEF1a_CasErec_mNeonGreen_Synth pA
aRJ_00089	KanR	pUC	[pBD22.XcR] cHS4_hEF1a_Inert_CasE_bGH pA :: cHS4_hEF1a_mNeonGreen_CasErec_Synth pA
aRJ_00090	KanR	pUC	[pBD22.XcR] cHS4_hEF1a_2x-uORF_CasE_bGH pA :: cHS4_hEF1a_mNeonGreen_CasErec_Synth pA
aRJ_00099	KanR	pUC	[pBD22.XcR] cHS4_hEF1a_Fluc2_Synth pA :: cHS4_hEF1a_CasErec_mNeonGreen_Synth pA
aRJ_00118	KanR	pUC	[pBD22.XcR] cHS4_CMV-Intron_Inert_CasE_Synth pA :: cHS4_CMV-Intron_CasErec_EYFP_Synth pA
aRJ_00119	KanR	pUC	[pBD22.XcR] cHS4_CMV-Intron_1x-uORF_CasE_Synth pA :: cHS4_CMV-Intron_CasErec_EYFP_Synth pA
aRJ_00120	KanR	pUC	[pBD22.XcR] cHS4_CMV-Intron_2x-uORF_CasE_Synth pA :: cHS4_CMV-Intron_CasErec_EYFP_Synth pA
aRJ_00121	KanR	pUC	[pBD22.XcR] cHS4_CMV-Intron_4x-uORF_CasE_Synth pA :: cHS4_CMV-Intron_CasErec_EYFP_Synth pA
aRJ_00122	KanR	pUC	[pBD22.XcR] cHS4_CMV-Intron_8x-uORF_CasE_Synth pA :: cHS4_CMV-Intron_CasErec_EYFP_Synth pA
aRJ_00123	KanR	pUC	[pBD22.XcR] cHS4_CMV-Intron_12x-uORF_CasE_Synth pA :: cHS4_CMV-Intron_CasErec_EYFP_Synth pA
aRJ_00130	KanR	pUC	[pBD22.XcR] cHS4_CMV-Intron_Fluc2_Synth pA :: cHS4_CMV-Intron_CasErec_EYFP_Synth pA
pBD12.002	AmpR	ColE1	[S2-3] E1_CMVm5_mKO2_Rb Glob pA
pBD21.016	SpecR	ColE1	[pBD21.XbR] E1_CMVm5_CasE_Rb Glob pA :: E1_CMVm5_mKO2_Rb Glob pA
pBD21.026	SpecR	ColE1	[pBD21.XbR] F1_CMVm5_CasErec_EYFP_Synth pA Short :: F1_CMVm5_TagBFP_Synth pA Short
pBD21.038	SpecR	ColE1	[pBD21.XbR] F1_CMVm5_EYFP_Synth pA Short :: F1_CMVm5_TagBFP_Synth pA Short
pBjh_4086	AmpR	ColE1	[S5-6] cHS4_hEF1a_Inert_Gal4-NLS-VP16_Inert_Synth pA
pBjh_4087	AmpR	ColE1	[S5-6] cHS4_hEF1a_Inert_Gal4-NLS-VPR_Inert_Synth pA
pBjh_4088	AmpR	ColE1	[S5-6] cHS4_hEF1a_Inert_Gal4-NLS-VP64_Inert_Synth pA
pBjh_4089	AmpR	ColE1	[S5-6] cHS4_hEF1a_Inert_Gal4-NLS-p65_Inert_Synth pA
pBjh_4090	AmpR	ColE1	[S5-6] cHS4_hEF1a_Inert_Gal4-NLS-Rta_Inert_Synth pA
pBjh_4091	AmpR	ColE1	[S5-6] cHS4_hEF1a_Gal4-NLS_Synth-pA
pBjh_4213	AmpR	ColE1	[S2-3] A2_ZF_minP_Inert_EBFP2_Inert_Synth pA
pBjh_4682	SpecR	ColE1	[pL0-P.1] U6:gRNAb
pBjh_4720	AmpR	ColE1	[S3-4] E4_hEF1a_Inert_dCas9m4mod-NLS-VPR_Inert_bGH pA
pDT7004	AmpR	ColE1	Empty Vector from Lila
pLV-RJ v4F	AmpR/KanR	pUC	Moclo-Compatible Lentiviral Backbone v4 [AmpR/KanR, RFP, BsmBI/SapI]
pLV-RJ v4R	AmpR/KanR	pUC	Moclo-Compatible Lentiviral Backbone v4 <rev> [AmpR/KanR, RFP, BsmBI/SapI]
pT-GTW6-CMV-mKate	AmpR	ColE1	[GTW6] CMV_mKate_SV40 pA
tRJ_00009	AmpR	ColE1	[S5-6] cHS4_hEF1a_Inert_HA-Gal4-NLS-VP16_Inert_Synth pA
tRJ_00010	AmpR	ColE1	[S5-6] cHS4_hEF1a_Inert_HA-Gal4-NLS-VPR_Inert_Synth pA
tRJ_00011	AmpR	ColE1	[S5-6] cHS4_hEF1a_Inert_HA-Gal4-NLS-VP64_Inert_Synth pA
tRJ_00012	AmpR	ColE1	[S5-6] cHS4_hEF1a_Inert_HA-Gal4-NLS-p65_Inert_Synth pA
tRJ_00013	AmpR	ColE1	[S5-6] cHS4_hEF1a_Inert_HA-Gal4-NLS-Rta_Inert_Synth pA
tRJ_00014	AmpR	ColE1	[S5-6] cHS4_hEF1a_Inert_HA-Gal4-NLS_Inert_Synth pA
tRJ_00021	AmpR	ColE1	[S5-6] cHS4_CMV_Inert_mKate2_Inert_Synth pA
tRJ_00022	AmpR	ColE1	[S5-6] cHS4_hEF1a_Inert_EBFP2_Inert_Synth pA
tRJ_00031	AmpR	ColE1	[S2-3] A2_hEF1a_Inert_Fluc2_Inert_Synth pA
tRJ_00032	AmpR	ColE1	[S5-6] cHS4_hEF1a_Inert_Fluc2_Inert_Synth pA
tRJ_00033	AmpR	ColE1	[S5-6] cHS4_hEF1a_Inert_HA-NLS-VP16_Inert_Synth pA
tRJ_00034	AmpR	ColE1	[S5-6] cHS4_hEF1a_Inert_HA-NLS-VPR_Inert_Synth pA
tRJ_00035	AmpR	ColE1	[S5-6] cHS4_hEF1a_Inert_HA-NLS-VP64_Inert_Synth pA
tRJ_00036	AmpR	ColE1	[S5-6] cHS4_hEF1a_Inert_HA-NLS-p65_Inert_Synth pA
tRJ_00037	AmpR	ColE1	[S5-6] cHS4_hEF1a_Inert_HA-NLS-Rta_Inert_Synth pA
tRJ_00038	AmpR	ColE1	[S3-4] cHS4_hEF1a_Inert_mKate2_Inert_Synth pA
tRJ_00039	AmpR	ColE1	[S3-4] cHS4_hUBC_Inert_mKate2_Inert_Synth pA
tRJ_00040	AmpR	ColE1	[S3-4] cHS4_HSV TK_Inert_mKate2_Inert_Synth pA
tRJ_00041	AmpR	ColE1	[S3-4] cHS4_RSV_Inert_mKate2_Inert_Synth pA
tRJ_00042	AmpR	ColE1	[S3-4] cHS4_SV40_Inert_mKate2_Inert_Synth pA
tRJ_00054	AmpR	ColE1	[S1-2] A2_CAPb_Inert_mKate2_Inert_Synth pA
tRJ_00082	AmpR	ColE1	[S1-2] A2_5xUAS-minCMV-4xT14.2_Inert_EYFP_Inert_Synth pA
tRJ_00117	AmpR	ColE1	[S3-4] cHS4_hACTB_Inert_mKate2_Inert_Synth pA
tRJ_00118	AmpR	ColE1	[S3-4] cHS4_hPGK_Inert_mKate2_Inert_Synth pA
tRJ_00124	AmpR	ColE1	[S2-3] A2_hEF1a_Inert_Gal4-NLS-HA-Tet1cd_Inert_Synth pA
tRJ_00144	AmpR	ColE1	[S2-3] A2_hEF1a_Inert_rTetR-V5-NLS-VPR-SMASh_Inert_Synth pA
tRJ_00145	AmpR	ColE1	[S2-3] A2_hEF1a_Inert_rTetR-V5-NLS-VP64-SMASh_Inert_Synth pA
tRJ_00146	AmpR	ColE1	[S2-3] A2_hEF1a_Inert_rTetR-V5-NLS-p65-SMASh_Inert_Synth pA
tRJ_00147	AmpR	ColE1	[S2-3] A2_hEF1a_Inert_rTetR-V5-NLS-Rta-SMASh_Inert_Synth pA
tRJ_00154	AmpR	ColE1	[S3-4] cHS4_hEF1a_Inert_NeonGreen_Inert_Synth pA
tRJ_00155	AmpR	ColE1	[S3-4] cHS4_hEF1a_Inert_EYFP_Inert_Synth pA
tRJ_00156	AmpR	ColE1	[S3-4] cHS4_hEF1a_Inert_tdTomato_Inert_Synth pA
tRJ_00184	AmpR	ColE1	[S2-3] A2_hEF1a_Inert_Gal4-NLS-HA-VP16_Inert_Synth pA
tRJ_00185	AmpR	ColE1	[S2-3] A2_hEF1a_Inert_Gal4-NLS-HA-VPR_Inert_Synth pA
tRJ_00186	AmpR	ColE1	[S2-3] A2_hEF1a_Inert_Gal4-NLS-HA-VP64_Inert_Synth pA
tRJ_00187	AmpR	ColE1	[S2-3] A2_hEF1a_Inert_Gal4-NLS-HA-p65_Inert_Synth pA
tRJ_00188	AmpR	ColE1	[S2-3] A2_hEF1a_Inert_Gal4-NLS-HA-Rta_Inert_Synth pA
tRJ_00189	AmpR	ColE1	[S2-3] A2_hEF1a_Inert_Gal4-NLS-HA_Inert_Synth pA
tRJ_00190	AmpR	ColE1	[S2-3] A2_hEF1a_Inert_Gal4-NLS-HA-Hsf1_Inert_Synth pA
tRJ_00191	AmpR	ColE1	[S2-3] A2_hEF1a_Inert_Gal4-NLS-HA-YY1_Inert_Synth pA
tRJ_00192	AmpR	ColE1	[S2-3] A2_hEF1a_Inert_Gal4-NLS-HA-E1A_Inert_Synth pA
tRJ_00193	AmpR	ColE1	[S2-3] A2_hEF1a_Inert_Gal4-NLS-HA-9aaTADs_Inert_Synth pA
tRJ_00201	AmpR	ColE1	[S2-3] A2_hEF1a_Inert_Gal4-NLS-HA-mHMGB1_Inert_Synth pA
tRJ_00209	AmpR	ColE1	[S2-3] A2_hEF1a_Inert_ZF-VPR_Inert_Synth pA
tRJ_00210	AmpR	ColE1	[S2-3] A2_hEF1a_Inert_ZF-VP64_Inert_Synth pA
tRJ_00211	AmpR	ColE1	[S2-3] A2_CMV_Inert_TagBFP_Inert_Synth pA
tRJ_00212	AmpR	ColE1	[S2-3] A2_hEF1a_Inert_TagBFP_Inert_Synth pA
tRJ_00213	AmpR	ColE1	[S1-2] A2_5xUAS-minCMV-4xT14.2_Inert_TagBFP_Inert_Synth pA
tRJ_00217	AmpR	ColE1	[S2-3] A2_TRE3G_Inert_TagBFP_Inert_Synth pA
tRJ_00218	AmpR	ColE1	[S2-3] A2_TRE3G_Inert_NeonGreen_Inert_Synth pA
tRJ_00219	AmpR	ColE1	[S2-3] A2_TRE3G_Inert_EYFP_Inert_Synth pA
tRJ_00220	AmpR	ColE1	[S2-3] A2_TRE3G_Inert_mKate2_Inert_Synth pA
tRJ_00244	AmpR	ColE1	[S2-3] A2_hUBC_Inert_TagBFP_Inert_Synth pA
tRJ_00245	AmpR	ColE1	[S2-3] A2_HSV TK_Inert_TagBFP_Inert_Synth pA
tRJ_00246	AmpR	ColE1	[S2-3] A2_RSV_Inert_TagBFP_Inert_Synth pA
tRJ_00247	AmpR	ColE1	[S2-3] A2_SV40_Inert_TagBFP_Inert_Synth pA
tRJ_00248	AmpR	ColE1	[S2-3] A2_hACTB_Inert_TagBFP_Inert_Synth pA
tRJ_00249	AmpR	ColE1	[S2-3] A2_hPGK_Inert_TagBFP_Inert_Synth pA
tRJ_00250	AmpR	ColE1	[S2-3] A2_P.2 Inert_Inert_TagBFP_Inert_Synth pA
tRJ_00253	AmpR	ColE1	[S2-3] A2_P.2 Inert_Inert_mKate2_Inert_Synth pA
tRJ_00254	AmpR	ColE1	[S1-2] A2_CAPb_Inert_TagBFP_Inert_Synth pA
tRJ_00255	AmpR	ColE1	[S1-2] A2_CAPb_Inert_NeonGreen_Inert_Synth pA
tRJ_00256	AmpR	ColE1	[S1-2] A2_CAPb_Inert_EYFP_Inert_Synth pA
tRJ_00409	AmpR	ColE1	[S2-3] E1_hEF1a_Inert_iRFP-720_Inert_Synth pA
tRJ_00410	AmpR	ColE1	[S2-3] E1_hEF1a_Inert_Fluc2_Inert_Synth pA
tRJ_00413	AmpR	ColE1	[S2-3] E1_CMV_Inert_mKO2_Inert_Synth pA
tRJ_00414	AmpR	ColE1	[S2-3] E1_CMV-Intron_Inert_mKO2_Inert_Synth pA
tRJ_00415	AmpR	ColE1	[S2-3] E1_pmCMV_Inert_mKO2_Inert_Synth pA
tRJ_00416	AmpR	ColE1	[S2-3] E1_hEF1a_Inert_mKO2_Inert_Synth pA
tRJ_00417	AmpR	ColE1	[S2-3] E1_hEF1a (no intron)_Inert_mKO2_Inert_Synth pA
tRJ_00418	AmpR	ColE1	[S2-3] E1_hUBC_Inert_mKO2_Inert_Synth pA
tRJ_00419	AmpR	ColE1	[S2-3] E1_hUBC (no intron)_Inert_mKO2_Inert_Synth pA
tRJ_00420	AmpR	ColE1	[S2-3] E1_HSV TK_Inert_mKO2_Inert_Synth pA
tRJ_00421	AmpR	ColE1	[S2-3] E1_RSV_Inert_mKO2_Inert_Synth pA
tRJ_00422	AmpR	ColE1	[S2-3] E1_SV40_Inert_mKO2_Inert_Synth pA
tRJ_00423	AmpR	ColE1	[S2-3] E1_hACTB_Inert_mKO2_Inert_Synth pA
tRJ_00424	AmpR	ColE1	[S2-3] E1_hACTB (mut 5'SS)_Inert_mKO2_Inert_Synth pA
tRJ_00425	AmpR	ColE1	[S2-3] E1_hPGK_Inert_mKO2_Inert_Synth pA
tRJ_00426	AmpR	ColE1	[S2-3] E1_hPGK (short)_Inert_mKO2_Inert_Synth pA
tRJ_00427	AmpR	ColE1	[S2-3] E1_hPGK (+ splce donor)_Inert_mKO2_Inert_Synth pA
tRJ_00428	AmpR	ColE1	[S2-3] E1_hMDM2 (full)_Inert_mKO2_Inert_Synth pA
tRJ_00429	AmpR	ColE1	[S2-3] E1_hMDM2 (no core P2)_Inert_mKO2_Inert_Synth pA
tRJ_00430	AmpR	ColE1	[S2-3] E1_hMDM2 (CpG)_Inert_mKO2_Inert_Synth pA
tRJ_00431	AmpR	ColE1	[S2-3] E1_hMDM2 (no I/E)_Inert_mKO2_Inert_Synth pA
tRJ_00432	AmpR	ColE1	[S2-3] E1_No-TSS_Inert_mKO2_Inert_Synth pA
tRJ_00447	AmpR	ColE1	[S1-2] A2_5xUAS-minCMV-4xT14.2_Inert_NeonGreen_Inert_Synth pA
tRJ_00448	AmpR	ColE1	[S1-2] A2_5xUAS-minCMV-4xT14.2_Inert_mKO2mod_Inert_Synth pA
tRJ_00449	AmpR	ColE1	[S1-2] A2_5xUAS-minCMV-4xT14.2_Inert_iRFP-720_Inert_Synth pA
tRJ_00450	AmpR	ColE1	[S2-3] A2_CMV-Intron_Inert_TagBFP_Inert_Synth pA
tRJ_00451	AmpR	ColE1	[S2-3] A2_pmCMV_Inert_TagBFP_Inert_Synth pA
tRJ_00452	AmpR	ColE1	[S2-3] A2_hEF1a (no intron)_Inert_TagBFP_Inert_Synth pA
tRJ_00453	AmpR	ColE1	[S2-3] A2_hUBC (no intron)_Inert_TagBFP_Inert_Synth pA
tRJ_00454	AmpR	ColE1	[S2-3] A2_hACTB (mut 5'SS)_Inert_TagBFP_Inert_Synth pA
tRJ_00455	AmpR	ColE1	[S2-3] A2_hPGK (short)_Inert_TagBFP_Inert_Synth pA
tRJ_00456	AmpR	ColE1	[S2-3] A2_hPGK (+ splce donor)_Inert_TagBFP_Inert_Synth pA
tRJ_00457	AmpR	ColE1	[S2-3] A2_hMDM2mod (full)_Inert_TagBFP_Inert_Synth pA
tRJ_00458	AmpR	ColE1	[S2-3] A2_hMDM2mod (no core P2)_Inert_TagBFP_Inert_Synth pA
tRJ_00459	AmpR	ColE1	[S2-3] A2_hMDM2mod (CpG)_Inert_TagBFP_Inert_Synth pA
tRJ_00460	AmpR	ColE1	[S2-3] A2_hMDM2mod (no I/E)_Inert_TagBFP_Inert_Synth pA
tRJ_00611	AmpR	ColE1	[S3-4] E1_Inert_Inert_Fluc2_Inert_Synth pA
vRJ_00012	AmpR/KanR	pUC	[pLV-RJ v2F] D1_TRE12_NeonGr_miFF8_WPRE-E1 :: hEF1a_rTetR-NLS-VP64_WPRE
vRJ_00037	AmpR	pUC	[pLV-RJ] Inert_UAS-T14_Inert_TagBFP_Inert_WPRE
