## Supplementary material for "An endoribonuclease-based feedforward controller for decoupling resource-limited genetic modules in mammalian cells": Jones et al Res Comp iFFL qPCR Analysis.xlsx

### Sheet: CMV Gal4
Sample	Pos	Promoter	Competitor	Rep	Probe	Ct SYBR
1	A1	CMV	pEMPTY	1a	18S	12.57		CMV	Competitor	Well	Tech Rep	18s	GAPDH	mKate	dCt	ddCt	mean	stdev	2^(-mean)	2^(-stdev)		2^(-ddCt)	mean	stdev	p	adj p		Fold-D	1/ Fold-D
2	A2	CMV	pEMPTY	1b	18S	14.14		1	pEMPTY	1	1	12.57	16.26	13.44	-2.82	0.0775	0	0.656525	1	#DIV/0!		0.947698	1.07348	0.42762
3	A3	CMV	pEMPTY	2a	18S	15.12		2	pEMPTY	1	2	14.14	16.3	12.79	-3.51	-0.6125						1.52891
4	A4	CMV	pEMPTY	2b	18S	14.7		3	pEMPTY	3	1	11.65	16.73	14.72	-2.01	0.8875						0.54055
5	A5	CMV	pEMPTY	3a	18S	11.65		4	pEMPTY	3	2	11.51	16.45	13.2	-3.25	-0.3525						1.27677
6	A6	CMV	pEMPTY	3b	18S	11.51		5	Gal4-VP16	1	1	15.5	15.88	14.1	-1.78	1.1175	0.8815	0.357883	0.542803	0.220374		0.460892	0.55592	0.131775	0.0902126	0.180425		1.79882	0.55592
7	A7	CMV	Gal4-VP16	1a	18S	15.5		6	Gal4-VP16	1	2	17.46	16.33	14.04	-2.29	0.6075						0.656333
8	A8	CMV	Gal4-VP16	1b	18S	17.46		7	Gal4-VP16	2	1	18.32	18.49	13.93	-4.56
9	A9	CMV	Gal4-VP16	2a	18S	18.32		8	Gal4-VP16	2	2	15.47	18	15.61	-2.39	0.5075						0.70344
10	A10	CMV	Gal4-VP16	2b	18S	15.47		9	Gal4-VP16	3	1	13.74	15.64	13.55	-2.09	0.8075						0.571371
11	A11	CMV	Gal4-VP16	3a	18S	13.74		10	Gal4-VP16	3	2	11.53	15.75	14.22	-1.53	1.3675						0.387562
12	A12	CMV	Gal4-VP16	3b	18S	11.53		11	Gal4-VPR	1	1	13.13	15.53	16.47	0.94	3.8375	4.26917	0.915476	0.0518624	0.0111213		0.0699516	0.0613088	0.0397736	0.0175489	0.0350977		16.3109	0.0613088
13	B1	CMV	pEMPTY	1a	GAPDH	16.26		12	Gal4-VPR	1	2	13.28	16.1	17.53	1.43	4.3275						0.0498073
14	B2	CMV	pEMPTY	1b	GAPDH	16.3		13	Gal4-VPR	2	1	12.77	16.04	17.13	1.09	3.9875						0.0630439
15	B3	CMV	pEMPTY	2a	GAPDH	20.32		14	Gal4-VPR	2	2	13.96	16.28	16.29	0.01	2.9075						0.133277
16	B4	CMV	pEMPTY	2b	GAPDH	16.03		15	Gal4-VPR	3	1	12.96	18.69	20.94	2.25	5.1475						0.0282129
17	B5	CMV	pEMPTY	3a	GAPDH	16.73		16	Gal4-VPR	3	2	13.87	16.88	19.39	2.51	5.4075						0.0235603
18	B6	CMV	pEMPTY	3b	GAPDH	16.45
19	B7	CMV	Gal4-VP16	1a	GAPDH	15.88
20	B8	CMV	Gal4-VP16	1b	GAPDH	16.33
21	B9	CMV	Gal4-VP16	2a	GAPDH	18.49
22	B10	CMV	Gal4-VP16	2b	GAPDH	18
23	B11	CMV	Gal4-VP16	3a	GAPDH	15.64
24	B12	CMV	Gal4-VP16	3b	GAPDH	15.75
25	C1	CMV	pEMPTY	1a	mKate	13.44
26	C2	CMV	pEMPTY	1b	mKate	12.79
27	C3	CMV	pEMPTY	2a	mKate	15.9
28	C4	CMV	pEMPTY	2b	mKate	15.98
29	C5	CMV	pEMPTY	3a	mKate	14.72
30	C6	CMV	pEMPTY	3b	mKate	13.2
31	C7	CMV	Gal4-VP16	1a	mKate	14.1
32	C8	CMV	Gal4-VP16	1b	mKate	14.04
33	C9	CMV	Gal4-VP16	2a	mKate	13.93
34	C10	CMV	Gal4-VP16	2b	mKate	15.61
35	C11	CMV	Gal4-VP16	3a	mKate	13.55
36	C12	CMV	Gal4-VP16	3b	mKate	14.22
37	D1	CMV	Gal4-VPR	1a	18S	13.13
38	D2	CMV	Gal4-VPR	1b	18S	13.28
39	D3	CMV	Gal4-VPR	2a	18S	12.77
40	D4	CMV	Gal4-VPR	2b	18S	13.96
41	D5	CMV	Gal4-VPR	3a	18S	12.96
42	D6	CMV	Gal4-VPR	3b	18S	13.87
43	E1	CMV	Gal4-VPR	1a	GAPDH	15.53
44	E2	CMV	Gal4-VPR	1b	GAPDH	16.1
45	E3	CMV	Gal4-VPR	2a	GAPDH	16.04
46	E4	CMV	Gal4-VPR	2b	GAPDH	16.28
47	E5	CMV	Gal4-VPR	3a	GAPDH	18.69
48	E6	CMV	Gal4-VPR	3b	GAPDH	16.88
49	F1	CMV	Gal4-VPR	1a	mKate	16.47
50	F2	CMV	Gal4-VPR	1b	mKate	17.53
51	F3	CMV	Gal4-VPR	2a	mKate	17.13
52	F4	CMV	Gal4-VPR	2b	mKate	16.29
53	F5	CMV	Gal4-VPR	3a	mKate	20.94
54	F6	CMV	Gal4-VPR	3b	mKate	19.39
	Analysis Parameters
	Type of Application				Quantification
	Dye(s)				SYBR
	Inverted Data				OFF
	Threshold setting				Noiseband
	Threshold level				294
	Baseline setting				Automatic
	Baseline range (from cycle no. ... to)				n/a
	Drift Correction				OFF
